# Gapless assembly of complete human and plant chromosomes using only nanopore sequencing

**DOI:** 10.1101/2024.03.15.585294

**Authors:** Sergey Koren, Zhigui Bao, Andrea Guarracino, Shujun Ou, Sara Goodwin, Katharine M. Jenike, Julian Lucas, Brandy McNulty, Jimin Park, Mikko Rautiainen, Arang Rhie, Dick Roelofs, Harrie Schneiders, Ilse Vrijenhoek, Koen Nijbroek, Doreen Ware, Michael C. Schatz, Erik Garrison, Sanwen Huang, W. Richard McCombie, Karen H. Miga, Alexander H.J. Wittenberg, Adam M. Phillippy

## Abstract

The combination of ultra-long Oxford Nanopore (ONT) sequencing reads with long, accurate PacBio HiFi reads has enabled the completion of a human genome and spurred similar efforts to complete the genomes of many other species. However, this approach for complete, “telomere-to-telomere” genome assembly relies on multiple sequencing platforms, limiting its accessibility.

ONT “Duplex” sequencing reads, where both strands of the DNA are read to improve quality, promise high per-base accuracy. To evaluate this new data type, we generated ONT Duplex data for three widely-studied genomes: human HG002, *Solanum lycopersicum* Heinz 1706 (tomato), and *Zea mays* B73 (maize). For the diploid, heterozygous HG002 genome, we also used “Pore-C’’ chromatin contact mapping to completely phase the haplotypes.

We found the accuracy of Duplex data to be similar to HiFi sequencing, but with read lengths tens of kilobases longer, and the Pore-C data to be compatible with existing diploid assembly algorithms. This combination of read length and accuracy enables the construction of a high-quality initial assembly, which can then be further resolved using the ultra-long reads, and finally phased into chromosome-scale haplotypes with Pore-C. The resulting assemblies have a base accuracy exceeding 99.999% (Q50) and near-perfect continuity, with most chromosomes assembled as single contigs. We conclude that ONT sequencing is a viable alternative to HiFi sequencing for *de novo* genome assembly, and has the potential to provide a single-instrument solution for the reconstruction of complete genomes.
