## Supplementary Tables for "Gapless assembly of complete human and plant chromosomes using only nanopore sequencing"

### Sheet: Supplementary Table 1
	Flowcell	Speed	Flowcell ID	Simplex (Gbp)	Duplex at 100% conversion (Gbp)	Duplex (Gbp)	Duplex conversion	Read N50 (kbp)
human	R10.4.1 FLO-PRO114	400	11_15_22_HG002_1	59	29.5	16.8049	0.569656	34.212
	R10.4.1 FLO-PRO114	400	11_15_22_HG002_2	18	9	5.40246	0.600274	33.684
	R10.4.1 FLO-PRO114	400	11_15_22_HG002_3	56	28	15.4295	0.551054	34.097
	R10.4.1 FLO-PRO114	400	11_15_22_HG002_4	50	25	13.764	0.550558	34.038
	R10.4.1 FLO-PRO114	400	11_15_22_HG002_5	68	34	19.0698	0.560877	34.142
	R10.4.1 FLO-PRO114	400	11_15_22_HG002_6	55	27.5	14.729	0.5356	34.542
	R10.4.1 FLO-PRO114	400	11_15_22_HG002_7	28	14	7.73206	0.55229	33.771
	R10.4.1 FLO-PRO114	400	11_15_22_HG002_8	66	33	17.8143	0.539829	33.875
	R10.4.1 FLO-PRO114	400	11_15_22_HG002_9	60	30	16.5705	0.552351	33.757
	R10.4.1 FLO-PRO114	400	11_15_22_HG002_10	55	27.5	15.4678	0.562466	34.54
	R10.4.1 FLO-PRO114	400	11_15_22_HG002_11	23	11.5	6.95264	0.604577	34.135
	R10.4.1 FLO-PRO114	400	11_15_22_HG002_12	41	20.5	12.2648	0.598284	33.963
human high yield	R10.4.1 FLO-PRO114M	400	1_3_23_HG002_1	66	33	16.101	0.487909	37.946
	R10.4.1 FLO-PRO114M	400	1_3_23_HG002_2	92	46	23.3537	0.50769	37.711
	R10.4.1 FLO-PRO114M	400	1_3_23_HG002_3	97	48.5	25.5706	0.527228	37.859
						15.1351	0.553376	34.8181	average
						15.4678	0.55229	34.135	median
						227.027			sum
Supplementary Table 1. Human HG002 cell line Duplex sequencing. Flowcell: the Oxford Nanopore flowcell type used for each run. The high-yield release candidate cells are marked as R10.4.1. Speed: the translocation speed through the pore. Flowcell ID: the identifier of the cell used. Simplex (Gbp): total bases produced after basecalling the cell. This includes both reads which cannot be converted …

### Sheet: Supplementary Table 2
Assembly	# Contigs (Scaffolds)	NG50 (Scaffold) (Mbp)	Hamming error	Switch error	QV	T2T scaffolds	T2T contigs	Duplicated Genes		Missing genes
20x Duplex
Verkko + 30x UL + trio	866 (455)	11.39 (33.26)	0.014	0.0165	50.63	0	0	202	248	144	375
Verkko + 70x UL + trio	814 (441)	12.44 (32.06)	0.0141	0.0169	50.42	0	0	189	231	123	353
31x Duplex
Verkko + 30x UL + trio	182 (118)	62.44 (133.84)	0.0107	0.0139	55.27	17	8	96	120	69	316
Verkko + 70x UL + trio	159 (105)	66.99 (135.87)	0.0091	0.0141	55.94	18	7	93	115	24	269
40x Duplex
Verkko + 30x UL + trio	124 (88)	(92.12) 135.22	0.0088	0.0125	55.74	21	12	89	124	25	267
Verkko + 70x UL + trio	119 (87)	98.06 (135.17)	0.01	0.0126	55.81	21	18	91	117	23	266
50x Duplex
Verkko + 30x UL + trio	118 (87)	103.00 (135.21)	0.0075	0.0116	55.77	27	16	92	108	22	270
Verkko + 30x UL + PoreC	135 (90)	86.69 (136)	0.0075	0.0116	55.72	26	13	109	123	94	267
Verkko + 70x UL + trio	106 (78)	111.09 (135.21)	0.0076	0.0117	56.44	29	18	93	110	23	268
60x Duplex
Verkko + 30x UL + trio	113 (77)	92.68 (135.67)	0.0078	0.011	56.96	28	14	96	120	22	270
Verkko + 70x UL + trio	103 (76)	106.75 (135.21)	0.0072	0.011	56.11	28	14	103	115	22	268
70x Duplex
Verkko + trio	200 (92)	59.4 (133.48)	0.007	0.0107	57	23	1	133	163	33	276
Verkko + PoreC	268 (120)	(43.16) 133.48	0.0077	0.0108	56.49	17	4	191	199	30	280
Verkko + 30x UL + trio	102 (70)	92.71 (135.59)	0.0068	0.0107	57.24	30	15	101	127	23	267
Verkko + 70x UL + trio	94 (69)	111.08 (135.84)	0.0069	0.0106	56.6	29	18	102	129	22	266
43x HiFi
Verkko + 30x UL + trio	123 (92)	101.76 (121.21)	0.00167	0.001955	60.37	N/A	7	88	118	43	271
Hifiasm + 30x UL + trio	104 (N/A)	101.21 (N/A)	0.002019	0.002378	59.33	16	8	81	101	22	265
curated
HG002 v0.7	55 (46)	146.79 (146.79)	0.001174	0.001509	62.1566	46	37	80	100	22	268
Supplementary Table 2. HG002 assembly results using downsampled Duplex and ONT data. Duplex data was downsampled to between 20 and 70x total and ONT was downsampled to 3 (30x > 100kb), and 6 (70x > 100 kbp) flowcells on a PromethION. For Duplex runs, Simplex reads generated as part of Duplex sequences were included for ONT resolution. Verkko v1.3.1 was used for all runs. For comparison, assemblie…

### Sheet: Supplementary Table 3
	Flowcell	Speed	P24 Software Version	Flowcell ID	Simplex (Gbp)	Duplex at 100% conversion (Gbp)	Duplex (Gbp)	Duplex conversion	Read N50 (kbp)
tomato	R10.4 FLO-PRO112	260	21.06.13	PAI85364	52.2	26.1	1.4	0.0536398	49.3
	R10.4 FLO-PRO112	260	21.06.13	PAI84774	55.6	27.8	1.4	0.0503597	48.1
	R10.4.1 FLO-PRO114M	400	22.03.4	PAM63776	42.5438	21.2719	3.5	0.164536	45.3
	R10.4.1 FLO-PRO114M	400	22.03.4	PAM63545	107.6	53.8	9.5	0.17658	26.1
	R10.4.1 FLO-PRO114M	260	22.03.4	PAM10758	46.5	23.25	2.1	0.0903226	22.6
	R10.4.1 FLO-PRO114M	400	22.05.10	PAM63546	27.6	13.8	1.3	0.0942029	27.7
	R10.4.1 FLO-PRO114M	400	22.05.10	PAM40104	63	31.5	3.8	0.120635	22.2
	R10.4.1 FLO-PRO114M	400	22.10.5	PAM69532	77.8088	38.9044	7.25871	0.186578	33.132
	R10.4.1 FLO-PRO114M	400	22.10.5	PAM70779	55.4825	27.7413	4.48372	0.161626	43.281
tomato high yield	High duplex	400	22.10.6	PAO10740	53.2815	53.2815	15.2417	0.28606	26.276	not in assembly
	High duplex	400	22.10.6	PAO10874	36.4289	18.2144	6.69202	0.367402	25.242	not in assembly
	High duplex	400	22.10.6	PAI25189	25.956	12.978	6.76795	0.521494	25.956	not in assembly
							5.28701	0.189453	32.9323	average
							4.14186	0.163081	26.988	median
							63.4441			sum
							40.8734	coverage in asm (1 Gbp genome size)
Supplementary Table 3. Tomato Duplex sequencing. Flowcell: the Oxford Nanopore flowcell type used for each run. The high-yield release candidate cells are marked as R10.4.1. Speed: the translocation speed through the pore. Flowcell ID: the identifier of the cell used. Simplex (Gbp): total bases produced after basecalling the cell. This includes both reads which cannot be converted to duplex as we…

### Sheet: Supplementary Table 4
	Flowcell	Speed	Flowcell ID	Total (Gbp)	> 100kb (Gbp)	Read N50 (kbp)	% UL
tomato	R9.4.1	400	PAK40257	10.4464	1.55	41.123	0.148376
	R9.4.1	400	PAK45485	8.18097	1.37375	46.632	0.16792
	R9.4.1	400	PAK45424	8.20759	2.89367	72.873	0.35256
	R9.4.1	400	PAK46244	12.8295	5.43506	84.247	0.423638
	R9.4.1	400	PAM67546	40.7997	13.7733	74.099	0.337583
maize	R9.4.1	400	PAM12365	14.1421	0.102377	16.05	0.00723917
	R9.4.1	400	PAM12940	14.3798	0.0891187	12.62	0.00619749
	R9.4.1	400	PAM16308	19.2046	0.135787	13.721	0.00707055
	R9.4.1	400	PAM08662	18.3682	0.494826	25.859	0.0269393
	R9.4.1	400	PAM12984	37.0603	1.22	26.333	0.0329193
	R9.4.1	400	PAM31463	54.457	1.23677	24.693	0.0227109
	R9.4.1	400	PAM15946	23.0558	0.157367	15.801	0.00682548
	R10.4	260	PAK24120	46.3709	0.0417546	7.51	0.000900448
	R10.4.1	400	PAO26814	31.1323	4.29178	37.303	0.137856
	R10.4.1	400	PAM81224	33.2211	3.64321	32.389	0.109666
	R10.4.1	400	PAM81652	25.0002	2.78246	31.805	0.111298
	R10.4.1	400	PAO28074	28.6649	5.24252	48.312	0.18289
	R10.4.1	400	PAO26913	16.0097	2.783	46.821	0.173832
	R10.4.1	400	PAO27867	17.2201	3.6719	52.505	0.213233
Supplementary Table 4. Tomato and maize UL sequencing. Flowcell: the Oxford Nanopore flowcell type used for each run. Flowcell ID: the identifier of the cell used. Total (Gbp): total pass bases produced after basecalling the cell. > 100 kbp (Gbp): the total bases over 100 kbp produced after basecalling the cell. Read N50 (kbp): The length of the shortest read such that half all bases as contained…

### Sheet: Supplementary Table 5
	Flowcell	Speed	P24 Software Version	Flowcell ID	Simplex (Gbp)	Duplex at 100% conversion (Gbp)	Duplex (Gbp)	Duplex conversion	Read N50 (kbp)
maize	R10.4 FLO-PRO112	260	21.10.8	PAI05805	36.34	18.17	3.02607	0.166542	28.525
	R10.4 FLO-PRO112	260	21.10.8	PAI12288a	36.34	18.17	3.02607	0.166542	28.525
	R10.4 FLO-PRO112	260	21.10.8	PAI12291	36.34	18.17	3.02607	0.166542	28.525
	R10.4 FLO-PRO112	260	21.10.8	PAI81278	36.34	18.17	3.02607	0.166542	28.525
	R10.4 FLO-PRO112	260	21.10.8	PAI81395	36.34	18.17	3.02607	0.166542	28.525
	R10.4 FLO-PRO112	260	21.10.8	PAI06195	36.34	18.17	3.02607	0.166542	28.525
	R10.4 FLO-PRO112	260	21.10.8	PAI81155	36.34	18.17	3.02607	0.166542	28.525
	R10.4 FLO-PRO112	260	21.10.8	PAI64754	36.34	18.17	3.02607	0.166542	28.525
	R10.4 FLO-PRO112	260	21.10.8	PAI63434	36.34	18.17	3.02607	0.166542	28.525
	R10.4 FLO-PRO112	260	21.10.8	PAI63851	36.34	18.17	3.02607	0.166542	28.525
	R10.4 FLO-PRO112	260	21.10.8	PAI63285	36.34	18.17	3.02607	0.166542	28.525
	R10.4 FLO-PRO112	260	21.10.8	PAI61836	36.34	18.17	3.02607	0.166542	28.525
	R10.4 FLO-PRO112	260	21.10.8	PAI63296	36.34	18.17	3.02607	0.166542	28.525
	R10.4 FLO-PRO112	260	21.10.8	PAI06718	36.34	18.17	3.02607	0.166542	28.525
	R10.4 FLO-PRO112	260	21.10.8	PAI06512	36.34	18.17	3.02607	0.166542	28.525
	R10.4 FLO-PRO112	260	21.10.8	PAI06692	36.34	18.17	3.02607	0.166542	28.525
	R10.4 FLO-PRO112	260	21.10.8	PAI65224	36.34	18.17	3.02607	0.166542	28.525
	R10.4 FLO-PRO112	260	21.10.8	PAI80699	36.34	18.17	3.02607	0.166542	28.525
	R10.4 FLO-PRO112	260	21.10.8	PAI62917	36.34	18.17	3.02607	0.166542	28.525
	R10.4 FLO-PRO112	260	21.10.8	PAI06668	36.34	18.17	3.02607	0.166542	28.525
	R10.4 FLO-PRO112	260	21.10.8	PAI76466	36.34	18.17	3.02607	0.166542	28.525
	R10.4 FLO-PRO112	260	21.10.8	PAI73645	36.34	18.17	3.02607	0.166542	28.525
	R10.4.1 FLO-PRO114M	400	22.03.4	PAM63830	65.8541	32.9271	5.19062	0.15764	36.34
	R10.4.1 FLO-PRO114M	400	22.05.7	PAM10372	36.4157	18.2079	2.2698	0.124661	26.249
	R10.4.1 FLO-PRO114M	260	22.05.7	PAM10353	57.2229	28.6115	4.24595	0.1484	26.171
	R10.4.1 FLO-PRO114M	260	22.10.5	PAI37990	53.14	26.57	7.65327	0.288042	30.338	not used for assembly
	R10.4.1 FLO-PRO114M	400	22.10.5	PAI35947	53.14	26.57	10.675	0.401769	31.064	not used for assembly
maize high yield	High duplex	400	22.10.6	PAO10976	53.0706	26.5353	17.752	0.668996	23.524
							4.08429	0.194765	28.6156	average
							3.02607	0.166542	28.525	median
							114.36			sum
							43.6509	coverage in asm
Supplementary Table 5. Maize Duplex sequencing. Flowcell: the Oxford Nanopore flowcell type used for each run. The high-yield release candidate cells are marked as R10.4.1. Speed: the translocation speed through the pore. Flowcell ID: the identifier of the cell used. Simplex (Gbp): total bases produced after basecalling the cell. This includes both reads which cannot be converted to duplex as wel…
